# SART1 localizes to spindle poles forming a SART1 cap and promotes spindle pole assembly

**DOI:** 10.1101/2023.10.27.564116

**Authors:** Hideki Yokoyama, Daniel Moreno-Andrés, Kaoru Takizawa, Zhenzhen Chu, Anja Scheufen, Tsumugi Funabashi, Jian Ma, Wolfram Antonin, Oliver J. Gruss, Yoshikazu Haramoto

**Affiliations:** National Institute of Technology, Ibaraki College, 312-8508 Hitachinaka, Japan; Institute of Biochemistry and Molecular Cell Biology, Medical School, RWTH Aachen University, 52074 Aachen, Germany; ID Pharma Co. Ltd., 300-2611 Tsukuba, Japan; Institute of Genetics, University of Bonn, Karlrobert-Kreiten-Str. 13, 53115 Bonn, Germany; National Institute of Advanced Industrial Science and Technology, 305-8566 Tsukuba, Japan

**Keywords:** centrosomal protein, microtubule binding, PCM proteins, spindle pole formation, Ran

## Abstract

The nuclear protein SART1 has been associated with pre-mRNA splicing but SART1 RNAi knockdown results also in defects in mitotic progression, centrosome biogenesis and chromosome cohesion. The mitotic roles of SART1 have not been characterized in detail and it remains unclear whether SART1 functions in mitosis directly or indirectly via pre-mRNA splicing. Here, we identify SART1 as a direct, mitosis-specific microtubule-associated protein. SART1 downregulation in human cells leads to spindle assembly defects with reduced microtubule dynamics, lack of end-on attachment, and checkpoint activation, while microtubule dynamics remain unaffected in interphase. SART1 uniquely localizes to the distal surface of mitotic centrosomes along the spindle axis, forming a previously not described structure we refer to as SART1 cap. Immunoprecipitation of SART1 consistently identifies centrosomal proteins as interaction partners. Immunostaining of these shows that SART1 downregulation does not affect centriole duplication and centrosome-accumulation of γ-tubulin but reduces the accumulation of selective pericentriolar material (PCM) proteins like Ninein. Depletion of SART1 from frog egg extracts disrupts spindle pole assembly around sperm nuclei and DNA-coated beads. Spindles formed around DNA-coated beads do not contain centrosomes but still recruits PCM proteins for spindle pole assembly. We finally show that the N-terminus of SART1 is its microtubule-binding region and essential for spindle assembly. Our data unravel a unique localization of SART1 and a novel function to recruit selective PCM proteins for spindle pole assembly in centrosomal and acentrosomal spindle assembly.
