## Supplementary material for "SART1 localizes to spindle poles forming a SART1 cap and promotes spindle pole assembly": table S1

### Sheet: Sheet1
Table S1. Proteins identified in SART1 immunoprecipitation from Xenopus egg extracts
					Sart1_IP	ctrl_IP
Number	Protein	Description	Accession Number	Molecular Weight	Quantitative Value (Normalized Total Spectra)	Quantitative Value (Normalized Total Spectra)
1	sf3b1	Splicing factor 3B subunit 1 OS=Xenopus laevis OX=8355 GN=sf3b1 PE=2 SV=1	O57683	146 kDa	147.17	0
2	cep192	Centrosomal protein OS=Xenopus laevis OX=8355 GN=cep192 PE=2 SV=1	E5LG93	289 kDa	106.05	0
3	sympk	Symplekin OS=Xenopus laevis OX=8355 GN=sympk PE=1 SV=1	Q7ZYV9	134 kDa	75.029	0
4	cpsf2	LOC100145546 protein OS=Xenopus tropicalis GN=cpsf2 PE=2 SV=1	tr|B1H337|B1H337_XENTR (+1)	89 kDa	64.929	0
5	apc	Adenomatous polyposis coli homolog OS=Xenopus laevis OX=8355 GN=apc PE=1 SV=2	P70039	311 kDa	62.043	0
6	trim37	LOC100036717 protein OS=Xenopus tropicalis GN=trim37 PE=2 SV=1	tr|A1L1D3|A1L1D3_XENTR	110 kDa	51.222	0
7	wdhd1	Wdhd1 protein OS=Xenopus laevis OX=8355 GN=wdhd1 PE=2 SV=1	Q2TAV8	125 kDa	51.222	0
8	ctnnb1	Ctnnb1-prov protein OS=Xenopus laevis OX=8355 GN=ctnnb1 PE=2 SV=1	Q7ZX35	85 kDa	46.893	0
9	sf3b2	MGC115052 protein OS=Xenopus laevis OX=8355 GN=sf3b2 PE=2 SV=1	Q52KT1	86 kDa	41.843	0
10	wdr33	Uncharacterized protein OS=Xenopus tropicalis GN=wdr33 PE=4 SV=1	tr|F6RF35|F6RF35_XENTR	177 kDa	36.072	0
11	cpsf3	Cleavage and polyadenylation specific factor 3 OS=Xenopus tropicalis GN=cpsf3 PE=2 SV=1	tr|Q28FT5|Q28FT5_XENTR (+1)	78 kDa	35.35	0
12	caprin1	RNA granule protein 105 OS=Xenopus laevis OX=8355 GN=caprin1 PE=2 SV=1	Q75T15	76 kDa	35.35	0
13	ccdc97	LOC494842 protein OS=Xenopus laevis OX=8355 GN=ccdc97 PE=1 SV=1	Q5XK97	40 kDa	32.465	0
14	arhgap29	LOC446235 protein OS=Xenopus laevis OX=8355 GN=arhgap29 PE=2 SV=1	A7YSP4	131 kDa	31.743	0
15	ska3	Spindle and kinetochore-associated protein 3 OS=Xenopus laevis OX=8355 GN=ska3 PE=2 SV=1	B1H1S4	63 kDa	30.3	0
16	cpsf1	Uncharacterized protein OS=Xenopus tropicalis GN=cpsf1 PE=4 SV=1	tr|F6QPS2|F6QPS2_XENTR	74 kDa	28.136	0
17	smu1	WD40 repeat-containing protein SMU1 OS=Xenopus laevis OX=8355 GN=smu1 PE=2 SV=1	Q6NRT3	58 kDa	25.972	0
18	pan2	Uncharacterized protein OS=Xenopus tropicalis GN=pan2 PE=4 SV=1	tr|F7DC04|F7DC04_XENTR	137kDa	25.25	0
19	tbc1d31	TBC1 domain family member 31 OS=Xenopus laevis OX=8355 GN=tbc1d31 PE=2 SV=1	Q6DDI6	127 kDa	25.25	0
20	nudt21	Cleavage and polyadenylation specificity factor subunit 5 OS=Xenopus laevis OX=8355 GN=nudt21 PE=2 SV=1	Q6DJE4 (+1)	26 kDa	25.25	0
21	cnot1	CCR4-NOT transcription complex subunit 1 OS=Xenopus tropicalis GN=cnot1 PE=2 SV=1	sp|A0JP85|CNOT1_XENTR	268 kDa	25.25	0
22	cstf2	Cstf-64-prov protein OS=Xenopus laevis OX=8355 GN=cstf2 PE=1 SV=1	Q68F10	53 kDa	24.529	0
23	cpsf4	Cleavage and polyadenylation specificity factor subunit 4 OS=Xenopus laevis OX=8355 GN=cpsf4 PE=2 SV=1	Q6DJP7	30 kDa	23.086	0
24	cpeb1-a	Cytoplasmic polyadenylation element-binding protein 1-A OS=Xenopus laevis OX=8355 GN=cpeb1-a PE=1 SV=2	Q91572	63 kDa	19.479	0
25	cpeb1-b	Cytoplasmic polyadenylation element-binding protein 1-B OS=Xenopus laevis OX=8355 GN=cpeb1-b PE=2 SV=1	Q52KN7	63 kDa	19.479	0
26	ik	MGC83922 protein OS=Xenopus laevis OX=8355 GN=ik PE=2 SV=1	Q6DDH4	60 kDa	16.593	0
27	cpsf7	LOC495008 protein OS=Xenopus laevis OX=8355 GN=cpsf7 PE=2 SV=1	Q5XHG2	50 kDa	16.593	0
28	donson	Protein downstream neighbor of son homolog OS=Xenopus laevis OX=8355 GN=donson PE=2 SV=1	Q5U4U4	64 kDa	15.872	0
29	cpsf6	Cleavage and polyadenylation specificity factor subunit 6 OS=Xenopus laevis OX=8355 GN=cpsf6 PE=2 SV=1	Q6DDW4	59 kDa	15.872	0
30	cpsf4l	Novel protein similar to cpsf4 OS=Xenopus tropicalis GN=cpsf4l PE=2 SV=1	tr|Q28DB2|Q28DB2_XENTR	31 kDa	15.15	0
31	sugp2	MGC115540 protein OS=Xenopus laevis OX=8355 GN=sugp2 PE=1 SV=1	Q4V7M9	109 kDa	13.707	0
32	psmd4	Proteasome (Prosome. macropain) 26S subunit. non-ATPase. 4 OS=Xenopus tropicalis GN=psmd4 PE=2 SV=1	tr|Q6NVQ2|Q6NVQ2_XENTR	41 kDa	12.986	0
33	poc1b	POC1 centriolar protein homolog B OS=Xenopus laevis OX=8355 GN=poc1b PE=1 SV=1	Q4V7Z1	52 kDa	12.986	0
34	sf3b4	MGC82420 protein OS=Xenopus laevis OX=8355 GN=sf3b4 PE=2 SV=1	Q6AZR0 (+2)	41 kDa	12.264	0
35	rbm25	RNPC7 protein OS=Xenopus laevis OX=8355 GN=rbm25 PE=1 SV=1	Q08B25	96 kDa	11.543	0
36	dhx15	MGC81281 protein OS=Xenopus laevis OX=8355 GN=dhx15 PE=1 SV=1	Q6NU35	87 kDa	10.822	0
37	dscc1	Sister chromatid cohesion protein DCC1 OS=Xenopus laevis OX=8355 GN=dscc1 PE=2 SV=1	Q6GMB0	45 kDa	10.1	0
38	tbk1	Serine/threonine-protein kinase TBK1 OS=Xenopus laevis OX=8355 GN=tbk1 PE=2 SV=1	Q6DFJ6	83 kDa	10.1	0
39	ctu2-a	Cytoplasmic tRNA 2-thiolation protein 2-A OS=Xenopus laevis OX=8355 GN=ctu2-a PE=2 SV=1	Q08B12	57 kDa	10.1	0
40	MGC154500	MGC154500 protein OS=Xenopus laevis OX=8355 GN=MGC154500 PE=1 SV=1	Q0IH99	52 kDa	10.1	0
41	sf3b5	Splicing factor 3B subunit 5 OS=Xenopus laevis OX=8355 GN=sf3b5 PE=2 SV=1	Q3KPY6 (+1)	10 kDa	10.1	0
42	hexim1	Protein HEXIM OS=Xenopus laevis GN=hexim PE=2 SV=1	sp|Q4V7W3|HEXIM_XENLA	32 kDa	9.3787	0
43	cep44	Centrosomal protein of 44 kDa OS=Xenopus laevis OX=8355 GN=cep44 PE=2 SV=1	A2RVA7	44 kDa	9.3787	0
44	prpf40a	LOC100158376 protein OS=Xenopus laevis OX=8355 GN=prpf40a PE=2 SV=1	Q08AZ7	55 kDa	7.9358	0
45	cherp	MGC83231 protein OS=Xenopus laevis OX=8355 GN=cherp PE=2 SV=1	Q68F05	106 kDa	7.9358	0
46	akt1s1	MGC81452 protein OS=Xenopus laevis OX=8355 GN=akt1s1 PE=2 SV=1	Q6NRT7	32 kDa	7.9358	0
47	psmd6	p44s10-prov protein OS=Xenopus laevis OX=8355 GN=psmd6 PE=1 SV=1	Q7ZYE1	46 kDa	7.2144	0
48	dgcr8	MGC78846 protein OS=Xenopus laevis OX=8355 GN=dgcr8 PE=1 SV=1	Q6IRB5	87 kDa	7.2144	0
49	phf5a	LOC496306 protein OS=Xenopus laevis OX=8355 GN=phf5a PE=1 SV=1	Q5I000 (+1)	12 kDa	7.2144	0
50	cep43.L	MGC132198 protein OS=Xenopus laevis OX=8355 GN=fgfr1op PE=1 SV=1	Q3KPN4	50 kDa	7.2144	0
51	kazn	MGC83192 protein OS=Xenopus laevis OX=8355 GN=kazn PE=2 SV=1	Q6NTM1	44 kDa	7.2144	0
52	gigyf1	Uncharacterized protein OS=Xenopus tropicalis GN=gigyf1 PE=2 SV=1	tr|Q05B22|Q05B22_XENTR	110 kDa	7.2144	0
53	tbl1xr1-b	F-box-like/WD repeat-containing protein TBL1XR1-B OS=Xenopus laevis OX=8355 GN=tbl1xr1-b PE=2 SV=1	Q6GPC6 (+3)	56 kDa	6.4929	0
54	katna1	Katanin p60 ATPase-containing subunit A1 OS=Xenopus laevis OX=8355 GN=katna1 PE=1 SV=1	Q0IHC2 (+1)	56 kDa	6.4929	0
55	drosha	Rnasen protein OS=Xenopus tropicalis GN=drosha PE=2 SV=1	tr|A9UM50|A9UM50_XENTR (+1)	153 kDa	6.4929	0
56	csnk2a1	Ck2a1 protein OS=Xenopus laevis OX=8355 GN=csnk2a1 PE=2 SV=1	Q6INV5	46 kDa	6.4929	0
57	cep152	Centrosomal protein of 152 kDa OS=Xenopus laevis OX=8355 GN=cep152 PE=2 SV=1	Q498G2	192 kDa	5.7715	0
58	bckdk	Protein-serine/threonine kinase OS=Xenopus laevis OX=8355 GN=bckdk PE=1 SV=1	Q6IRC1	47 kDa	5.7715	0
59	trrap	Uncharacterized protein OS=Xenopus tropicalis GN=trrap PE=4 SV=1	tr|F6Y5Q7|F6Y5Q7_XENTR	436 kDa	5.7715	0
60	cep63-b	Centrosomal protein of 63 kDa-B OS=Xenopus laevis OX=8355 GN=cep63-b PE=2 SV=2	Q5HZK9	75 kDa	5.7715	0
61	pphln1	LOC495144 protein OS=Xenopus laevis OX=8355 GN=pphln1 PE=2 SV=1	Q5XGT7	39 kDa	5.05	0
62	ell	MGC115518 protein OS=Xenopus laevis OX=8355 GN=ell PE=2 SV=1	Q498F2	67 kDa	5.05	0
63	eif4e2	MGC115622 protein OS=Xenopus laevis OX=8355 GN=eif4e2 PE=2 SV=1	Q4V7K1	25 kDa	5.05	0
64	poc1a	POC1 centriolar protein homolog A OS=Xenopus laevis OX=8355 GN=poc1a PE=1 SV=2	Q7T0P4	49 kDa	5.05	0
65	tasor	Protein FAM208A OS=Xenopus laevis GN=fam208a PE=2 SV=1	sp|Q2T9I9|F208A_XENLA	176 kDa	5.05	0
66	gabpa.S	Uncharacterized protein OS=Xenopus laevis OX=8355 PE=2 SV=1	Q498G8	51 kDa	5.05	0
67	ddx42	ATP-dependent RNA helicase DDX42 OS=Xenopus laevis OX=8355 GN=ddx42 PE=2 SV=1	Q7ZY47	104 kDa	5.05	0
68	cyld	Cyld protein OS=Xenopus tropicalis GN=cyld PE=2 SV=1	tr|B1H1A4|B1H1A4_XENTR (+2)	109 kDa	5.05	0
69	cyfip1	Uncharacterized protein OS=Xenopus tropicalis GN=cyfip1 PE=4 SV=1	tr|F7A5M9|F7A5M9_XENTR	145kDa	5.05	0
70	wtap	Pre-mRNA-splicing regulator WTAP OS=Xenopus laevis OX=8355 GN=wtap PE=2 SV=1	Q4KLT6	44 kDa	4.3286	0
71	sgol2	Shugoshin-like protein 2 OS=Xenopus laevis OX=8355 GN=sgol2 PE=2 SV=1	H6X1M8	116 kDa	4.3286	0
72	zmat2	Zmat2-prov protein OS=Xenopus laevis OX=8355 GN=zmat2 PE=2 SV=1	Q5RK37	23 kDa	4.3286	0
73	scai	Uncharacterized protein OS=Xenopus tropicalis GN=scai PE=4 SV=1	tr|F6YSC8|F6YSC8_XENTR	66 kDa	4.3286	0
74	efcab7	EF-hand calcium-binding domain-containing protein 7 OS=Xenopus laevis OX=8355 GN=efcab7 PE=2 SV=1	Q6DCF6	71 kDa	4.3286	0
75	sart1	MGC53679 protein OS=Xenopus laevis OX=8355 GN=sart1 PE=1 SV=1	Q7ZYC1	88 kDa	4.3286	0
76	entr1	Serologically defined colon cancer antigen 3 homolog OS=Xenopus tropicalis GN=sdccag3 PE=2 SV=1	sp|Q28GJ0|SDCG3_XENTR	38 kDa	4.3286	0
77	snrnp70	U1 small nuclear ribonucleoprotein 70 kDa OS=Xenopus laevis OX=8355 GN=snrnp70 PE=2 SV=1	P09406 (+5)	57 kDa	3.6072	0
78	prpf6	MGC80263 protein OS=Xenopus laevis OX=8355 GN=prpf6 PE=2 SV=1	Q6AXA7	107 kDa	3.6072	0
79	wdr77	Methylosome protein 50 OS=Xenopus laevis OX=8355 GN=wdr77 PE=1 SV=1	Q6NUD0	36 kDa	3.6072	0
80	ppp2r1b	LOC398563 protein OS=Xenopus laevis OX=8355 GN=LOC398563 PE=2 SV=1	Q6GNA3 (+2)	65 kDa	3.6072	0
81	erh	Enhancer of rudimentary homolog OS=Xenopus laevis OX=8355 GN=erh PE=2 SV=1	Q71U69 (+1)	12 kDa	3.6072	0
82	p54nrb	54 kD nuclear RNA-binding protein OS=Xenopus laevis OX=8355 GN=p54nrb PE=2 SV=1	sp|Q6P1U3|TDRD3_XENTR	53 kDa	3.6072	0
83	tdrd3	Tudor domain-containing protein 3 OS=Xenopus tropicalis GN=tdrd3 PE=2 SV=2	Q6P1U3	80 kDa	3.6072	0
84	mtrex	Uncharacterized protein OS=Xenopus tropicalis GN=skiv2l2 PE=4 SV=1	tr|F6R3F1|F6R3F1_XENTR	116 kDa	3.6072	0
85	tasor	MGC83207 protein OS=Xenopus laevis OX=8355 GN=tasor PE=2 SV=1	Q6DFH0	124 kDa	3.6072	0
86	plk1	Serine/threonine-protein kinase PLK1 OS=Xenopus tropicalis GN=plk1 PE=2 SV=1	sp|P62205|PLK1_XENTR (+1)	68 kDa	3.6072	0
87	cd2bp2	Cd2bp2 protein OS=Xenopus laevis OX=8355 GN=cd2bp2 PE=2 SV=1	Q7ZTK8	46 kDa	3.6072	0
88	snca	Uncharacterized protein OS=Xenopus tropicalis GN=otud4 PE=4 SV=1	tr|F6UUG0|F6UUG0_XENTR	14 kDa	3.6072	0
89	znf609	Uncharacterized protein OS=Xenopus tropicalis GN=znf609 PE=4 SV=1	tr|F7B3D0|F7B3D0_XENTR	153 kDa	3.6072	0
90	ddhd1	LOC100158329 protein OS=Xenopus laevis OX=8355 GN=ddhd1 PE=2 SV=1	B1H1Y8	92 kDa	3.6072	0
91	ctu1	Cytoplasmic tRNA 2-thiolation protein 1 OS=Xenopus laevis OX=8355 GN=ctu1 PE=2 SV=1	Q05AW7	38 kDa	3.6072	0
92	cnn3	Calponin OS=Xenopus laevis OX=8355 GN=cnn3 PE=2 SV=1	Q7ZYF5	37 kDa	3.6072	0
93	matr3	Uncharacterized protein OS=Xenopus tropicalis GN=matr3 PE=4 SV=1	tr|F6QGT3|F6QGT3_XENTR (+1)	101 kDa	3.6072	0
94	ism1	Uncharacterized protein OS=Xenopus tropicalis GN=ccdc50 PE=4 SV=1	tr|F6QPD2|F6QPD2_XENTR (+1)	56 kDa	3.6072	0
95	cdk17	Uncharacterized protein OS=Xenopus tropicalis GN=dido1 PE=4 SV=1	tr|F6SKJ4|F6SKJ4_XENTR	254 kDa	2.8857	0
96	lsm12	Protein LSM12 homolog OS=Xenopus laevis OX=8355 GN=lsm12 PE=2 SV=1	Q6GP89	21 kDa	2.8857	0
97	cnot3	MGC80612 protein OS=Xenopus laevis OX=8355 GN=cnot3 PE=2 SV=1	Q6DCW9 (+2)	81 kDa	2.8857	0
98	azi2	Uncharacterized protein OS=Xenopus tropicalis GN=azi2 PE=4 SV=1	tr|F6RX86|F6RX86_XENTR	43 kDa	2.8857	0
99	znf326	DBIRD complex subunit ZNF326 OS=Xenopus laevis OX=8355 GN=znf326 PE=2 SV=1	A2RV70	56 kDa	2.8857	0
100	ssx2ip-a	Afadin- and alpha-actinin-binding protein A OS=Xenopus laevis OX=8355 GN=ssx2ip-a PE=1 SV=1	Q6NRK1	65 kDa	2.8857	0
101	cip2a	Protein CIP2A homolog OS=Xenopus laevis OX=8355 PE=2 SV=1	Q5XK92	102 kDa	2.8857	0
102	wrap73	MGC85022 protein OS=Xenopus laevis OX=8355 GN=wrap73 PE=1 SV=1	Q5EAX3	52 kDa	2.8857	0
103	cep97	Centrosomal protein of 97 kDa OS=Xenopus laevis OX=8355 GN=cep97 PE=2 SV=1	Q6GPJ8	90 kDa	2.8857	0
104	wdr91	WD repeat-containing protein 91 OS=Xenopus tropicalis GN=wdr91 PE=2 SV=1	sp|Q05B30|WDR91_XENTR (+1)	84 kDa	2.8857	0
105	specc1l	Uncharacterized protein OS=Xenopus tropicalis GN=kiaa1429 PE=4 SV=1	tr|F7CIW3|F7CIW3_XENTR	122 kDa	2.8857	0
106	cfap410	MGC83386 protein OS=Xenopus laevis OX=8355 GN=cfap410 PE=1 SV=1	Q68EZ7	29 kDa	2.8857	0
107	znf420	Znf420 protein OS=Xenopus laevis OX=8355 GN=znf420 PE=2 SV=1	Q6AX11	110 kDa	2.8857	0
108	ift122	Intraflagellar transport protein 122 homolog OS=Xenopus tropicalis GN=ift122 PE=2 SV=1	sp|A8WGF4|IF122_XENTR (+2)	136 kDa	2.8857	0
109	blvrb	Uncharacterized protein OS=Xenopus tropicalis GN=ago4 PE=4 SV=1	tr|F6PSN5|F6PSN5_XENTR	97 kDa	2.8857	0
110	wdr35	Uncharacterized protein OS=Xenopus tropicalis GN=wdr35 PE=4 SV=1	tr|F6XA62|F6XA62_XENTR	132 kDa	2.8857	0
111	katnb1	Katanin p80 WD40 repeat-containing subunit B1 OS=Xenopus laevis OX=8355 GN=katnb1 PE=2 SV=1	Q7ZYI4	72 kDa	2.1643	0
112	ap1s1	AP complex subunit sigma OS=Xenopus laevis OX=8355 GN=ap1s1 PE=1 SV=1	Q6GQF1 (+1)	19 kDa	2.1643	0
113	sf3a3	LOC495359 protein OS=Xenopus laevis OX=8355 GN=sf3a3 PE=2 SV=1	Q5U561	59 kDa	2.1643	0
114	prmt5	Protein arginine N-methyltransferase 5 OS=Xenopus laevis OX=8355 GN=prmt5 PE=1 SV=1	Q2VPH9	72 kDa	2.1643	0
115	cnot6l-a	CCR4-NOT transcription complex subunit 6-like-A OS=Xenopus laevis OX=8355 GN=cnot6l-a PE=2 SV=1	Q6IR85	63 kDa	2.1643	0
116	cnot8	Uncharacterized protein OS=Xenopus tropicalis GN=cnot8 PE=4 SV=1	tr|F7DHR7|F7DHR7_XENTR (+1)	32 kDa	2.1643	0
117	hook2	Protein Hook homolog 2 OS=Xenopus laevis OX=8355 GN=hook2 PE=2 SV=1	Q6NRB0	85 kDa	2.1643	0
118	prrc2c	LOC398535 protein OS=Xenopus laevis OX=8355 GN=prrc2c PE=2 SV=1	Q6GQL3 (+1)	39 kDa	2.1643	0
119	rps14	Rps14-prov protein OS=Xenopus laevis OX=8355 GN=rps14 PE=1 SV=1	Q6PI76 (+1)	16 kDa	2.1643	0
120	ankhd1	Uncharacterized protein OS=Xenopus tropicalis GN=ankhd1 PE=4 SV=1	tr|F6V6Q1|F6V6Q1_XENTR	266 kDa	2.1643	0
121	arhgap21	Rho GTPase-activating protein 21 OS=Xenopus tropicalis GN=arhgap21 PE=2 SV=1	sp|A2RUV4|RHG21_XENTR (+2)	216 kD	2.1643	0
122	cnot10-b	CCR4-NOT transcription complex subunit 10-B OS=Xenopus laevis OX=8355 GN=cnot10-b PE=2 SV=1	Q6NU53	83 kDa	2.1643	0
123	knl1	Kinetochore component OS=Xenopus tropicalis GN=casc5 PE=2 SV=1	tr|F8UGT8|F8UGT8_XENTR	312kDa	2.1643	0
124	ift140	Ift140 protein OS=Xenopus tropicalis GN=ift140 PE=2 SV=1	tr|A9JTK8|A9JTK8_XENTR	166 kDa	2.1643	0
125	atxn2l	Uncharacterized protein OS=Xenopus tropicalis GN=atxn2l PE=4 SV=1	tr|F7D5U2|F7D5U2_XENTR	105 kDa	2.1643	0
126	cep85	MGC132159 protein OS=Xenopus laevis OX=8355 GN=cep85 PE=2 SV=1	Q2TAF7	74 kDa	2.1643	0
127	kif3b	Kinesin-like protein OS=Xenopus laevis OX=8355 GN=kif3b PE=2 SV=1	O93478	85 kDa	2.1643	0
128	csde1	MGC114719 protein OS=Xenopus laevis OX=8355 GN=csde1 PE=2 SV=1	Q505M1	87 kDa	2.1643	0
129	gse1	LOC100036836 protein OS=Xenopus laevis OX=8355 GN=gse1 PE=2 SV=1	A1L1G6	138 kDa	2.1643	0
130	zbtb16	Uncharacterized protein OS=Xenopus tropicalis GN=zbtb16 PE=4 SV=1	tr|F6SZM5|F6SZM5_XENTR	74 kDa	2.1643	0
131	knstrn	LOC100158408 protein OS=Xenopus laevis OX=8355 GN=knstrn PE=2 SV=1	Q08AV3	27 kDa	2.1643	0
132	znhit3	LOC100037228 protein OS=Xenopus laevis OX=8355 GN=znhit3 PE=1 SV=1	A2VDD7	17 kDa	2.1643	0
133	poc5	Centrosomal protein POC5 OS=Xenopus laevis OX=8355 GN=poc5 PE=2 SV=1	Q6DFB7	64 kDa	1.4429	0
134	chtf8	LOC100036855 protein OS=Xenopus laevis OX=8355 GN=chtf8 PE=1 SV=1	A1L2I2	14 kDa	1.4429	0
135	exosc10	Uncharacterized protein OS=Xenopus tropicalis GN=prpf38b PE=4 SV=1	tr|F6UKW2|F6UKW2_XENTR (+1)	102 kDa	1.4429	0
136	XB5885308	LOC733419 protein OS=Xenopus laevis OX=8355 GN=XB5885308 PE=2 SV=1	A1L2G5 (+3)	52 kDa	1.4429	0
137	dhx35	Uncharacterized protein OS=Xenopus tropicalis GN=dhx35 PE=4 SV=1	tr|F6XWN9|F6XWN9_XENTR (+1)	76 kDa	1.4429	0
138	git2	MGC80878 protein OS=Xenopus laevis OX=8355 GN=git2 PE=1 SV=1	Q6GNU0	85 kDa	1.4429	0
139	nup205	MGC83295 protein OS=Xenopus laevis OX=8355 GN=nup205 PE=2 SV=1	Q642R6	228 kDa	1.4429	0
140	ndrg2	Protein NDRG2 OS=Xenopus laevis OX=8355 GN=ndrg2 PE=2 SV=1	Q7ZY73	39 kDa	1.4429	0
141	rpl37a	60S ribosomal protein L37a OS=Xenopus laevis OX=8355 GN=rpl37a PE=3 SV=3	Q7SZB4 (+1)	10 kDa	1.4429	0
142	cops5	COP9 signalosome complex subunit 5 OS=Xenopus laevis OX=8355 GN=cops5 PE=2 SV=1	Q6GLM9 (+2)	38 kDa	1.4429	0
143	kifap3	Uncharacterized protein OS=Xenopus tropicalis GN=kifap3 PE=4 SV=1	tr|F6PHT2|F6PHT2_XENTR	92 kDa	1.4429	0
144	cdk11b	Uncharacterized protein OS=Xenopus tropicalis GN=cdk11b PE=4 SV=1	tr|F6RJ78|F6RJ78_XENTR (+3)	96 kDa	1.4429	0
145	snrpa	Snf protein OS=Xenopus laevis OX=8355 GN=snrpa PE=1 SV=1	Q7ZXI5	32 kDa	1.4429	0
146	gemin6	Gem (Nuclear organelle) associated protein 6 OS=Xenopus tropicalis GN=gemin6 PE=2 SV=1	tr|A9ULI9|A9ULI9_XENTR	20 kDa	1.4429	0
147	XNop56	XNop56 protein OS=Xenopus laevis OX=8355 GN=XNop56 PE=2 SV=1	Q3B8M5 (+2)	59 kDa	1.4429	0
148	dop1b	Protein dopey-2 OS=Xenopus laevis OX=8355 GN=dop1b PE=2 SV=1	Q642P2	257 kDa	1.4429	0
149	paxbp1	Uncharacterized protein OS=Xenopus tropicalis GN=paxbp1 PE=4 SV=1	tr|F6ZWM4|F6ZWM4_XENTR	100 kDa	1.4429	0
150	nelfb	MGC131073 protein OS=Xenopus laevis OX=8355 GN=nelfb PE=2 SV=1	Q32NK8 (+3)	66 kDa	1.4429	0
151	cep70	MGC85202 protein OS=Xenopus laevis OX=8355 GN=cep70 PE=2 SV=1	Q5HZ81	73 kDa	1.4429	0
152	rbbp6	Uncharacterized protein OS=Xenopus tropicalis GN=rbbp6 PE=4 SV=1	tr|F6T9J9|F6T9J9_XENTR	236 kDa	1.4429	0
153	stk36	Uncharacterized protein OS=Xenopus tropicalis GN=stk36 PE=4 SV=1	tr|F6U1L8|F6U1L8_XENTR	139 kDa	1.4429	0
154	mphosph8	Uncharacterized protein OS=Xenopus tropicalis PE=4 SV=1	tr|F6Q5Z0|F6Q5Z0_XENTR	95 kDa	1.4429	0
155	matr3	MGC80752 protein OS=Xenopus laevis OX=8355 GN=matr3 PE=2 SV=1	Q6GP10	52 kDa	1.4429	0
156	POL3	DNA polymerase OS=Xenopus laevis OX=8355 GN=POL3 PE=2 SV=1	D0VEW7 (+1)	125 kDa	1.4429	0
157	ddx46	Uncharacterized protein OS=Xenopus tropicalis GN=ddx46 PE=3 SV=1	tr|F6ZKV9|F6ZKV9_XENTR	119 kDa	1.4429	0
158	cchcr1	Cchcr1 protein OS=Xenopus tropicalis GN=cchcr1 PE=2 SV=1	tr|B0JZ34|B0JZ34_XENTR (+1)	87 kDa	1.4429	0
159	shc1	Uncharacterized protein OS=Xenopus tropicalis GN=shc1 PE=4 SV=1	tr|F6WD85|F6WD85_XENTR	67 kDa	1.4429	0
160	hook3	Protein Hook homolog 3 OS=Xenopus laevis OX=8355 GN=hook3 PE=2 SV=1	Q6GQ73 (+1)	83 kDa	1.4429	0
161	ube2i	SUMO-conjugating enzyme UBC9 OS=Xenopus laevis OX=8355 GN=ube2i PE=1 SV=1	P63282 (+2)	18 kDa	1.4429	0
162	tada3-a	Transcriptional adapter 3-A OS=Xenopus laevis OX=8355 GN=tada3-a PE=2 SV=1	Q6PGT0 (+1)	49 kDa	1.4429	0
163	ssbp1	Mitochondrial DNA specific single-stranded DNA binding protein (Mt-SSB) OS=Xenopus laevis OX=8355 GN=ssbp1 PE=2 SV=1	B7ZPW2 (+4)	17 kDa	1.4429	0
164	mdk-b	Midkine-B OS=Xenopus laevis OX=8355 GN=mdk-b PE=2 SV=1	P48531	16 kDa	1.4429	0
165	cops2	LOC432342 protein OS=Xenopus laevis OX=8355 GN=cops2 PE=2 SV=1	Q2VPH6 (+2)	52 kDa	1.4429	0
166	ift43	Intraflagellar transport protein 43 homolog OS=Xenopus laevis OX=8355 GN=ift43 PE=2 SV=1	Q3B8E9	23 kDa	1.4429	0
167	obi1	LOC443579 protein OS=Xenopus laevis OX=8355 GN=obi1 PE=2 SV=1	Q52L28	74 kDa	1.4429	0
168	cetn3	MGC82201 protein OS=Xenopus laevis OX=8355 GN=cetn3 PE=2 SV=1	Q6NRS3 (+2)	19 kDa	1.4429	0
169	eif3d	Eukaryotic translation initiation factor 3 subunit D OS=Xenopus laevis OX=8355 GN=eif3d PE=2 SV=1	Q7ZTM9 (+1)	64 kDa	1.4429	0
170	cnot4	Cnot4-prov protein OS=Xenopus laevis OX=8355 GN=cnot4 PE=2 SV=1	Q7ZXW7 (+1)	78 kDa	1.4429	0
171	mios-b	GATOR complex protein MIOS-B OS=Xenopus laevis OX=8355 GN=mios-b PE=2 SV=1	A4QNS7 (+3)	99 kDa	1.4429	0
172	casp3	Uncharacterized protein OS=Xenopus laevis OX=8355 PE=2 SV=1	Q4KLU8	33 kDa	1.4429	0
173	lats2	Lats2 protein OS=Xenopus tropicalis GN=lats2 PE=2 SV=1	tr|A4III9|A4III9_XENTR (+1)	102 kDa	1.4429	0
174	arvcf	Arvcf protein OS=Xenopus laevis OX=8355 GN=arvcf PE=2 SV=1	B7ZQM7 (+4)	101 kDa	1.4429	0
175	rcor2	Rcor2 protein OS=Xenopus tropicalis GN=rcor2 PE=2 SV=1	tr|A4II66|A4II66_XENTR (+1)	56 kDa	1.4429	0
176	cnot7	CCR4-NOT transcription complex subunit 7 OS=Xenopus tropicalis GN=cnot7 PE=2 SV=1	sp|A4II96|CNOT7_XENTR (+1)	33 kDa	1.4429	0
177	btg4	Maternal B9.15 protein OS=Xenopus laevis OX=8355 PE=2 SV=1	P40745	27 kDa	1.4429	0
178	zfp36l2	LOC100137650 protein OS=Xenopus laevis OX=8355 GN=zfp36l2.2 PE=2 SV=1	A9ULY8 (+7)	31 kDa	1.4429	0
179	taf5l	Taf5l-prov protein OS=Xenopus laevis OX=8355 GN=taf5l PE=2 SV=1	Q6DE31	66 kDa	1.4429	0
Note that we considered proteins specifically found in SART1 immunoprecipitates (but not in control) as positives. Known SART1 interacting partners for mRNA splicing were marked in yellow. Known centrosomal proteins identified were marked in magenta.
